# High confidence identification of intra-host single nucleotide variants for person-to-person influenza transmission tracking in congregate settings

**DOI:** 10.1101/2021.07.01.450528

**Authors:** Irina Maljkovic Berry, Todd Treangen, Christian Fung, Sheldon Tai, Simon Pollett, Filbert Hong, Tao Li, Papa Pireku, Ashley Thomanna, Jennifer German, P. Jacob Bueno de Mesquita, Wiriya Rutvisuttinunt, Michael Panciera, Grace Lidl, Matthew Frieman, Richard G Jarman, Donald K Milton, Prometheus@UMD Consortium

**Affiliations:** Walter Reed Army Institute of Research, Silver Spring, MD, USA; Rice University, Department of Computer Science, Houston, TX, USA; University of Maryland School of Public Health, Institute of Applied Environmental Health, College Park, MD, USA; University of Maryland School of Medicine, Department of Microbiology and Immunology, Baltimore, MD, USA

## Abstract

Influenza within-host viral populations are the source of all global influenza diversity and play an important role in driving the evolution and escape of the influenza virus from human immune responses, antiviral treatment, and vaccines, and have been used in precision tracking of influenza transmission chains. Next Generation Sequencing (NGS) has greatly improved our ability to study these populations, however, major challenges remain, such as accurate identification of intra-host single nucleotide variants (iSNVs) that represent within-host viral diversity of influenza virus. In order to investigate the sources and the frequency of called iSNVs in influenza samples, we used a set of longitudinal influenza patient samples collected within a University of Maryland (UMD) cohort of college students in a living learning community. Our results indicate that technical replicates aid in removal of random RT-PCR, PCR, and platform sequencing errors, while the use of clonal plasmids for removal of systematic errors is more important in samples of low RNA abundance. We show that the choice of reference for read mapping affects the frequency of called iSNVs, with the sample self-reference resulting in the lowest amount of iSNV noise. The importance of variant caller choice is also highlighted in our study, as we observe differential sensitivity of variant callers to the mapping reference choice, as well as the poor overlap of their called iSNVs. Based on this, we develop an approach for identification of highly probable iSNVs by removal of sequencing and bioinformatics algorithm-associated errors, which we implement in phylogenetic analyses of the UMD samples for a greater resolution of transmission links. In addition to identifying closely related transmission connections supported by the presence of highly confident shared iSNVs between patients, our results also indicate that the rate of minor variant turnover within a host may be a limiting factor for utilization of iSNVs to determine patient epidemiological links.
