## Supplemental Table 1 for "High confidence identification of intra-host single nucleotide variants for person-to-person influenza transmission tracking in congregate settings"

### Sheet: Sheet1
Table S1. Influenza A H3N2 iSNV positions and frequencies. iSNVs were called using (S1+S2)-P approach with Self-reference mapping and confirmed by multiple basecallers.
		NA0012478686						NA0012483068						NA0012478187						NA0012482751
		1						2						3						4
		LoFreq		iVar		ngs_mapper		LoFreq		iVar		ngs_mapper		LoFreq		iVar		ngs_mapper		LoFreq		iVar		ngs_mapper
	CDS Position	S1	S2	S1	S2	S1	S2	S1	S2	S1	S2	S1	S2	S1	S2	S1	S2	S1	S2	S1	S2	S1	S2	S1	S2
Seg 1	1284	A[L]=4.93%; G[L]=95.07%	A[L]=4.79%; G[L]=95.11%	A[L]=5.57%; G[L]=94.43%	A[L]=5.36%; G[L]=94.64%	A[L]=6%; G[L]=94%	A[L]=5%; G[L]=95%
	2173																			T[L]=3.47%; C[L]=96.53%	T[L]=3.82%; C[L]=96.18%	T[L]=3.87%; C[L]=96.13%	T[L]=4.31%; C[L]=95.69%	T[L]=4%; C[L]=96%	T[L]=4%; C[L]=96%
Seg 2	708							G[L]=24.76%; A[L]=62.90%	G[L]=24.14%; A[L]=61.86%	G[L]=28.23%; A[L]=71.72%	G[L]=28.04%; A[L]=71.88%	G[L]=28%; A[L]=72%	G[L]=28%; A[L]=72%	G[L]=18.40%; A[L]=69.92%	G[L]=18.33%; A[L]=69.16%	G[L]=20.82%; A[L]=79.13%	G[L]=20.93%; A[L]=78.99%	G[L]=21%; A[L]=79%	G[L]=21%; A[L]=79%
Seg 3	279	C[S]=1.73%; T[S]=98.27%	C[S]=1.79%; T[S]=98.21%	C[S]=1.97%; T[S]=98.03%	C[S]=2.03%; T[S]=97.97%	C[S]=2%; T[S]=98%	C[S]=2%; T[S]=98%
Seg 4	1015							A[I]=4.61%; G[V]=95.39%	A[I]=4.34%; G[V]=95.66%	A[I]=5.27%; G[V]=94.73%	A[I]=5.06%; G[V]=94.94%	A[I]=5%; G[V]=95%	A[I]=5%; G[V]=95%
Seg 5	902																			C[T]=2.73%; T[I]=97.27%	C[T]=1.63%; T[I]=98.37%	C[T]=2.99%; T[I]=97.01%	C[T]=1.82%; T[I]=98.18%	C[T]=3%; T[I]=97%	C[T]=2%; T[I]=98%
	927																			C[N]=2.52%; T[N]=97.48%	C[N]=1.58%; T[N]=98.42%	C[N]=2.88%; T[N]=97.12%	C[N]=1.84%; T[N]=98.16%	C[N]=3%; T[N]=97%	C[N]=2%; T[N]=98%
Seg 6	1155													T[N]=1.65%; C[N]=98.35%	T[N]=1.34%; C[N]=98.66%	T[N]=2.26%; C[N]=97.74%	T[N]=1.57%; C[N]=98.43%	T[N]=2%; C[N]=98%	T[N]=2%; C[N]=98%
Seg 7	441																			A[V]=3.57%; G[V]=96.43%	A[V]=3.87%; G[V]=96.13%	A[V]=4.06%; G[V]=95.94%	A[V]=4.50%; G[V]=95.50%	A[V]=4%; G[V]=96%	A[V]=4%; G[V]=96%
	694	A[N]=1.37%; G[D]=98.63%	A[N]=1.41%; G[D]=98.59%	A[N]=1.61%; G[D]=98.39%	A[N]=1.63%; G[D]=98.37%	A[N]=2%; G[D]=98%	A[N]=2%; G[D]=98%
	896							A[K]=2.80%; G[E]=97.20%	A[K]=2.81%; G[E]=97.19%	A[K]=3.18%; G[E]=96.82%	A[K]=3.25%; G[E]=96.75%	A[K]=3%; G[E]=97%	A[K]=3%; G[E]=97%
Seg 8	373	A[K]=1.67%; G[E]=98.33%	A[K]=1.87%; G[E]=98.13%	A[K]=1.86%; G[E]=98.14%	A[K]=2.07%; G[E]=97.93%	A[K]=2%; G[E]=98%	A[K]=2%; G[E]=98%
