## Supplemental Table 3 for "High confidence identification of intra-host single nucleotide variants for person-to-person influenza transmission tracking in congregate settings"

### Sheet: Sheet1
Table S3. GenBank accession numbers for submitted genomes
Influenza A	Influenza B
MZ453114	MZ453182
MZ453115	MZ453188
MZ453116	MZ453194
MZ453117	MZ453200
MZ453118	MZ453206
MZ453119	MZ453212
MZ453120	MZ453218
MZ453121	MZ453224
MZ453130	MZ453226
MZ453131	MZ453227
MZ453132	MZ453228
MZ453133	MZ453229
MZ453134	MZ453230
MZ453135	MZ453231
MZ453136	MZ453232
MZ453137	MZ453233
MZ453146	MZ453242
MZ453147	MZ453243
MZ453148	MZ453244
MZ453149	MZ453245
MZ453150	MZ453246
MZ453151	MZ453247
MZ453152	MZ453248
MZ453153	MZ453249
MZ453162	MZ453258
MZ453163	MZ453259
MZ453164	MZ453260
MZ453165	MZ453261
MZ453166	MZ453262
MZ453167	MZ453263
MZ453168	MZ453264
MZ453169	MZ453265
	MZ453274
	MZ453275
	MZ453276
	MZ453277
	MZ453278
	MZ453279
	MZ453280
	MZ453281
	MZ453290
	MZ453291
	MZ453292
	MZ453293
	MZ453294
	MZ453295
	MZ453296
	MZ453297
	MZ453306
	MZ453307
	MZ453308
	MZ453309
	MZ453310
	MZ453311
	MZ453312
	MZ453313
	MZ453322
	MZ453323
	MZ453324
	MZ453325
	MZ453326
	MZ453327
	MZ453328
	MZ453329
	MZ453338
	MZ453339
	MZ453340
	MZ453341
	MZ453342
	MZ453343
	MZ453344
	MZ453345
	MZ453354
	MZ453355
	MZ453356
	MZ453357
	MZ453358
	MZ453359
	MZ453360
	MZ453361
	MZ453370
	MZ453371
	MZ453372
	MZ453373
	MZ453374
	MZ453375
	MZ453376
	MZ453377
	MZ453386
	MZ453387
	MZ453388
	MZ453389
	MZ453390
	MZ453391
	MZ453392
	MZ453393
	MZ453178
	MZ453184
	MZ453190
	MZ453196
	MZ453202
	MZ453208
	MZ453214
	MZ453220
	MZ453180
	MZ453186
	MZ453192
	MZ453198
	MZ453204
	MZ453210
	MZ453216
	MZ453222
