## Supplemental Table 4 for "High confidence identification of intra-host single nucleotide variants for person-to-person influenza transmission tracking in congregate settings"

### Sheet: Sheet1
Table S4. Prometheus-UMD investigators list
Addo, Kofi
Adenaiye, Oluwasanmi Oladapo
Agrawala, Agrawala
Aiello, Allison
Albert, Barbara
Arria, Amelia
Bueno de Mesquita, P. Jacob
Cai, Mara
Chen, Shuo
Chen, Wilbur
Corrada Bravo, Hector
Elworth, Leo
Felgner, Philip
Frieman, Matthew
German, Jennifer
Heidarinejad, Mohammad
Hong, Filbert
Jiang, Chengsheng
Khan, Saahir
Lai, Jianyu
Liu, Hongjie
Ma, Tianzhou
Maljkovic Berry, Irina
Martinello, Richard
Mattise, Nick
Memon, Atif
Milton, Donald
Mongodin, Emmanuel
Nasko, Dan
Pop, Mihai
Porter, Adam
Romo, Sebastian
Srebric, Jelena
Tai, Sheldon
Treangen, Todd
Wajid, Faizan
Washington-Lewis, Rhonda
Wu, Qiong
Xing, Yishi
Youssefi, Somayeh
Zhu, Shengwei
